# Evolution and Diversification of the Aposematic Poison Frog, *Oophaga pumilio,* in Bocas del Toro

**DOI:** 10.1101/2024.08.02.606438

**Authors:** Diana Aguilar-Gómez, Layla Freeborn, Lin Yuan, Lydia L. Smith, Alex Guzman, Andrew H. Vaughn, Emma Steigerwald, Adam Stuckert, Yusan Yang, Tyler Linderoth, Matthew MacManes, Corinne Richards-Zawacki, Rasmus Nielsen

## Abstract

The aposematic strawberry poison frog, *Oophaga pumilio*, is an iconic model system for studying the evolution and maintenance of color variation. Through most of its range, this frog is red with blue limbs. However, frogs from the Bocas del Toro Province, Panama, show striking variance in color and pattern, both sympatrically and allopatrically. This observation contradicts standard models of the evolution of aposematism and has led to substantial speculation about its evolutionary and molecular causes. Since the enigma of *O. pumilio* phenotypic variation is partly unresolved because of its large, ∼ 6.7 Gb genome, we here sequence exomes from 347 individuals from ten populations and map a number of genetic factors responsible for the color and pattern variation. The *kit* gene is the primary candidate underlying the blue-red polymorphism in Dolphin Bay, where an increase in melanosomes is correlated with blue coloration. Additionally, the *ttc39b* gene, a known enhancer of yellow-to-red carotenoid conversion in birds, is the primary factor behind the yellow-red polymorphism in the Bastimentos West area. The causal genetic regions show evidence of selective sweeps acting locally to spread the rare phenotype. Our analyses suggest an evolutionary model in which selection is driving the formation of new morphs in a dynamic system resulting from a trade-off between predation avoidance, intraspecific competition, and mate choice.
