## Supplemental Table 2 for "Evolution and Diversification of the Aposematic Poison Frog, *Oophaga pumilio,* in Bocas del Toro"

### Sheet: result_Dtest_imitator.Observed
D	JK-D	V(JK-D)	Z	pvalue	nABBA	nBABA	nBlocks	H1	H2	H3	H4
-0.046858	-0.046858	2e-06	-30.8784	0	19635.2	21565.8	54475	CL	BW	DB	O. sylvatica
0.058038	0.058038	2e-06	38.5003	0	22297.3	19851.1	53972	CL	BW	HP	O. sylvatica
0.025637	0.025637	3e-06	15.0563	0	20357.3	19339.6	49504	CL	BW	PD	O. sylvatica
0.005701	0.005701	2e-06	3.67352	0.000239	21215.3	20974.8	53788	CL	BW	PO	O. sylvatica
-0.042445	-0.042445	3e-06	-26.4231	0	19776.7	21530	51473	CL	BW	RA	O. sylvatica
-0.06629	-0.06629	3e-06	-39.8493	0	19188.3	21912.9	51527	CL	BW	SC	O. sylvatica
-0.044794	-0.044794	2e-06	-29.1483	0	19687.9	21534.4	53345	CL	BW	SK	O. sylvatica
0.042418	0.042418	2e-06	27.1708	0	20566.2	18892.5	53222	CL	BW	TB	O. sylvatica
-0.10027	-0.10027	3e-06	-62.2709	0	19635.2	24011.7	54337	CL	DB	BW	O. sylvatica
-0.063531	-0.063531	2e-06	-40.1832	0	19928.7	22632.7	53974	CL	DB	HP	O. sylvatica
0.003736	0.003736	3e-06	2.1651	0.03038	20758	20603.4	50234	CL	DB	PD	O. sylvatica
0.019763	0.019763	3e-06	12.4961	0	23020.6	22128.3	55072	CL	DB	PO	O. sylvatica
0.193242	0.193242	2e-06	130.173	0	28743	19433.3	53835	CL	DB	RA	O. sylvatica
0.186949	0.186949	3e-06	118.012	0	28533.6	19545.3	53814	CL	DB	SC	O. sylvatica
0.25133	0.25133	2e-06	186.572	0	30962.7	18525	55962	CL	DB	SK	O. sylvatica
-0.010846	-0.010846	3e-06	-6.80953	0	20067.7	20507.7	53615	CL	DB	TB	O. sylvatica
-0.049697	-0.049697	3e-06	-30.1787	0	22297.3	24629.5	54385	CL	HP	BW	O. sylvatica
-0.112197	-0.112197	3e-06	-69.6479	0	19928.7	24965.7	54469	CL	HP	DB	O. sylvatica
0.056017	0.056017	3e-06	31.857	0	23804.5	21279	50596	CL	HP	PD	O. sylvatica
-0.056259	-0.056259	3e-06	-34.0435	0	21842.5	24446.7	54101	CL	HP	PO	O. sylvatica
-0.107916	-0.107916	3e-06	-63.7644	0	20081.3	24939.8	51667	CL	HP	RA	O. sylvatica
-0.129949	-0.129949	3e-06	-74.8395	0	19461.3	25274.7	51653	CL	HP	SC	O. sylvatica
-0.111322	-0.111322	3e-06	-68.3045	0	19957.5	24957.5	53467	CL	HP	SK	O. sylvatica
0.083366	0.083366	3e-06	51.8756	0	24404.4	20648.5	54159	CL	HP	TB	O. sylvatica
-0.173053	-0.173053	4e-06	-85.883	0	20357.3	28877.5	52778	CL	PD	BW	O. sylvatica
-0.143174	-0.143174	4e-06	-71.7654	0	20758	27695.2	53322	CL	PD	DB	O. sylvatica
-0.044888	-0.044888	4e-06	-22.776	0	23804.5	26042	52864	CL	PD	HP	O. sylvatica
-0.033138	-0.033138	4e-06	-16.1559	0	24793.1	26492.6	53125	CL	PD	PO	O. sylvatica
-0.135947	-0.135947	4e-06	-64.536	0	21018.9	27633	50514	CL	PD	RA	O. sylvatica
-0.17592	-0.17592	5e-06	-82.2972	0	19786.7	28234.6	50391	CL	PD	SC	O. sylvatica
-0.141652	-0.141652	4e-06	-70.1923	0	20812.7	27682.1	52381	CL	PD	SK	O. sylvatica
0.1299	0.1299	4e-06	65.8136	0	28496.6	21944.3	52620	CL	PD	TB	O. sylvatica
-0.020942	-0.020942	2e-06	-13.69	0	21215.3	22122.9	53973	CL	PO	BW	O. sylvatica
0.049926	0.049926	2e-06	34.3742	0	23020.6	20831.3	55257	CL	PO	DB	O. sylvatica
0.024066	0.024066	2e-06	16.0256	0	21842.5	20815.9	53839	CL	PO	HP	O. sylvatica
0.155877	0.155877	3e-06	97.9893	0	24793.1	18106.1	50461	CL	PO	PD	O. sylvatica
0.05954	0.05954	2e-06	38.7639	0	23339.7	20716.6	52584	CL	PO	RA	O. sylvatica
-0.003078	-0.003078	3e-06	-1.8929	0.058371	21512.5	21645.3	52382	CL	PO	SC	O. sylvatica
0.052376	0.052376	2e-06	35.7006	0	23097.3	20798.2	54385	CL	PO	SK	O. sylvatica
0.101659	0.101659	2e-06	67.9218	0	22828.4	18615.2	53587	CL	PO	TB	O. sylvatica
-0.093763	-0.093763	3e-06	-53.0159	0	19776.7	23869.1	52620	CL	RA	BW	O. sylvatica
0.195923	0.195923	2e-06	124.821	0	28743	19325.3	54745	CL	RA	DB	O. sylvatica
-0.056816	-0.056816	3e-06	-32.5483	0	20081.3	22500.7	52210	CL	RA	HP	O. sylvatica
0.014141	0.014141	4e-06	7.33025	0	21018.9	20432.7	47829	CL	RA	PD	O. sylvatica
0.03169	0.03169	3e-06	18.1965	0	23339.7	21905.9	53327	CL	RA	PO	O. sylvatica
0.165521	0.165521	3e-06	93.0401	0	27706	19836.7	51983	CL	RA	SC	O. sylvatica
0.197059	0.197059	2e-06	124.687	0	28795.1	19314.7	54033	CL	RA	SK	O. sylvatica
-0.002112	-0.002112	3e-06	-1.19194	0.233285	20281.8	20367.6	51420	CL	RA	TB	O. sylvatica
-0.123865	-0.123865	4e-06	-64.5063	0	19188.3	24613.9	52790	CL	SC	BW	O. sylvatica
0.180621	0.180621	3e-06	104.145	0	28533.6	19803	54778	CL	SC	DB	O. sylvatica
-0.087651	-0.087651	4e-06	-46.2226	0	19461.3	23200.6	52322	CL	SC	HP	O. sylvatica
-0.039334	-0.039334	4e-06	-18.692	0	19786.7	21407	47959	CL	SC	PD	O. sylvatica
-0.03776	-0.03776	4e-06	-19.6899	0	21512.5	23200.9	53264	CL	SC	PO	O. sylvatica
0.15662	0.15662	3e-06	84.2132	0	27706	20202.6	52073	CL	SC	RA	O. sylvatica
0.178986	0.178986	3e-06	102.252	0	28484.1	19835.6	53987	CL	SC	SK	O. sylvatica
-0.044021	-0.044021	4e-06	-22.7253	0	19371.2	21155.2	51564	CL	SC	TB	O. sylvatica
-0.097535	-0.097535	3e-06	-59.6468	0	19687.9	23943.5	53503	CL	SK	BW	O. sylvatica
0.252279	0.252279	2e-06	185.587	0	30962.7	18487.4	56083	CL	SK	DB	O. sylvatica
-0.061837	-0.061837	3e-06	-38.4714	0	19957.5	22588.4	53122	CL	SK	HP	O. sylvatica
0.006279	0.006279	3e-06	3.55856	0.000373	20812.7	20552.9	49125	CL	SK	PD	O. sylvatica
0.023017	0.023017	3e-06	14.3207	0	23097.3	22057.9	54351	CL	SK	PO	O. sylvatica
0.195306	0.195306	2e-06	129.598	0	28795.1	19385.2	53261	CL	SK	RA	O. sylvatica
0.186256	0.186256	3e-06	115.679	0	28484.1	19539.4	53130	CL	SK	SC	O. sylvatica
-0.008166	-0.008166	3e-06	-5.03176	0	20120.7	20452	52595	CL	SK	TB	O. sylvatica
-0.188833	-0.188833	3e-06	-104.156	0	20566.2	30141.6	54284	CL	TB	BW	O. sylvatica
-0.187207	-0.187207	3e-06	-105.29	0	20067.7	29311.8	54736	CL	TB	DB	O. sylvatica
-0.052631	-0.052631	3e-06	-29.9107	0	24404.4	27115.9	54621	CL	TB	HP	O. sylvatica
0.093537	0.093537	4e-06	48.193	0	28496.6	23621.6	51381	CL	TB	PD	O. sylvatica
-0.114191	-0.114191	3e-06	-61.8441	0	22828.4	28714	54477	CL	TB	PO	O. sylvatica
-0.181535	-0.181535	3e-06	-97.0643	0	20281.8	29278.8	51906	CL	TB	RA	O. sylvatica
-0.210433	-0.210433	4e-06	-110.863	0	19371.2	29696.7	51912	CL	TB	SC	O. sylvatica
-0.185605	-0.185605	3e-06	-103.266	0	20120.7	29291.9	53710	CL	TB	SK	O. sylvatica
-0.053664	-0.053664	3e-06	-31.2643	0	21565.8	24011.7	54395	BW	DB	CL	O. sylvatica
-0.114912	-0.114912	3e-06	-67.7462	0	19833.1	24983	54818	BW	DB	HP	O. sylvatica
-0.020115	-0.020115	4e-06	-10.7067	0	21021.2	21884.3	51015	BW	DB	PD	O. sylvatica
0.014051	0.014051	3e-06	8.1777	0	23520.8	22869	55425	BW	DB	PO	O. sylvatica
0.225916	0.225916	3e-06	138.901	0	30024.2	18958.3	54047	BW	DB	RA	O. sylvatica
0.241061	0.241061	3e-06	140.79	0	30154.8	18440.4	53984	BW	DB	SC	O. sylvatica
0.284113	0.284113	2e-06	192.938	0	32290	18001.5	56071	BW	DB	SK	O. sylvatica
-0.049883	-0.049883	3e-06	-28.5719	0	20139.3	22254	54420	BW	DB	TB	O. sylvatica
-0.107425	-0.107425	3e-06	-66.3672	0	19851.1	24629.5	53350	BW	HP	CL	O. sylvatica
-0.072642	-0.072642	3e-06	-44.161	0	19833.1	22940.2	54402	BW	HP	DB	O. sylvatica
0.034265	0.034265	3e-06	19.6145	0	22761.5	21253.3	50761	BW	HP	PD	O. sylvatica
-0.063412	-0.063412	3e-06	-38.5448	0	21012.4	23857.7	54129	BW	HP	PO	O. sylvatica
-0.072239	-0.072239	3e-06	-41.7053	0	19942.6	23048.3	51320	BW	HP	RA	O. sylvatica
-0.072953	-0.072953	3e-06	-40.6002	0	19627.4	22716.5	51330	BW	HP	SC	O. sylvatica
-0.073669	-0.073669	3e-06	-44.1417	0	19831.2	22985.5	53165	BW	HP	SK	O. sylvatica
0.047133	0.047133	3e-06	29.5845	0	23139.7	21056.6	54400	BW	HP	TB	O. sylvatica
-0.197812	-0.197812	4e-06	-98.2189	0	19339.6	28877.5	52515	BW	PD	CL	O. sylvatica
-0.106644	-0.106644	4e-06	-51.6873	0	21021.2	26040	53534	BW	PD	DB	O. sylvatica
-0.093249	-0.093249	4e-06	-48.0592	0	22761.5	27443	53886	BW	PD	HP	O. sylvatica
-0.038354	-0.038354	4e-06	-18.5714	0	24388.3	26333.7	53537	BW	PD	PO	O. sylvatica
-0.102851	-0.102851	5e-06	-47.303	0	21248.8	26120.9	50390	BW	PD	RA	O. sylvatica
-0.123876	-0.123876	5e-06	-55.3094	0	20300.4	26041	50243	BW	PD	SC	O. sylvatica
-0.106872	-0.106872	4e-06	-51.0948	0	21042.7	26078.7	52296	BW	PD	SK	O. sylvatica
0.097033	0.097033	4e-06	49.1951	0	27588.2	22707.8	53505	BW	PD	TB	O. sylvatica
-0.026641	-0.026641	3e-06	-16.8429	0	20974.8	22122.9	53746	BW	PO	CL	O. sylvatica
0.09601	0.09601	2e-06	62.4045	0	23520.8	19400	55423	BW	PO	DB	O. sylvatica
-0.032625	-0.032625	2e-06	-20.8764	0	21012.4	22429.7	54613	BW	PO	HP	O. sylvatica
0.131589	0.131589	3e-06	78.4446	0	24388.3	18716.2	51099	BW	PO	PD	O. sylvatica
0.101274	0.101274	3e-06	62.5908	0	23798.5	19421.4	52684	BW	PO	RA	O. sylvatica
0.06176	0.06176	3e-06	35.7774	0	22286.3	19693.6	52479	BW	PO	SC	O. sylvatica
0.096457	0.096457	2e-06	62.0233	0	23564.8	19418.7	54419	BW	PO	SK	O. sylvatica
0.06071	0.06071	2e-06	38.4509	0	22208.2	19666	54308	BW	PO	TB	O. sylvatica
-0.051524	-0.051524	3e-06	-28.0065	0	21530	23869.1	53205	BW	RA	CL	O. sylvatica
0.233084	0.233084	3e-06	138.805	0	30024.2	18673.5	55169	BW	RA	DB	O. sylvatica
-0.108739	-0.108739	3e-06	-59.7514	0	19942.6	24808.9	53764	BW	RA	HP	O. sylvatica
-0.010024	-0.010024	4e-06	-4.91511	1e-06	21248.8	21679.1	49343	BW	RA	PD	O. sylvatica
0.025697	0.025697	3e-06	13.8822	0	23798.5	22606	54110	BW	RA	PO	O. sylvatica
0.221048	0.221048	4e-06	116.917	0	29259.3	18665.6	52333	BW	RA	SC	O. sylvatica
0.232404	0.232404	3e-06	137.11	0	30039.8	18710.2	54313	BW	RA	SK	O. sylvatica
-0.041534	-0.041534	4e-06	-22.113	0	20308.9	22069	52986	BW	RA	TB	O. sylvatica
-0.058052	-0.058052	4e-06	-29.3551	0	21912.9	24613.9	53302	BW	SC	CL	O. sylvatica
0.21485	0.21485	3e-06	116.882	0	30154.8	19488.9	55160	BW	SC	DB	O. sylvatica
-0.136072	-0.136072	4e-06	-70.0308	0	19627.4	25810.1	53821	BW	SC	HP	O. sylvatica
-0.060945	-0.060945	5e-06	-27.7658	0	20300.4	22935.4	49349	BW	SC	PD	O. sylvatica
-0.041416	-0.041416	4e-06	-20.58	0	22286.3	24212.1	53980	BW	SC	PO	O. sylvatica
0.18802	0.18802	4e-06	95.2346	0	29259.3	19997.9	52416	BW	SC	RA	O. sylvatica
0.211482	0.211482	3e-06	113.673	0	30075.4	19575.2	54219	BW	SC	SK	O. sylvatica
-0.080631	-0.080631	4e-06	-39.8863	0	19700.7	23156.3	53080	BW	SC	TB	O. sylvatica
-0.052972	-0.052972	3e-06	-30.5637	0	21534.4	23943.5	53940	BW	SK	CL	O. sylvatica
0.287194	0.287194	2e-06	195.005	0	32290	17881.2	56389	BW	SK	DB	O. sylvatica
-0.113491	-0.113491	3e-06	-66.196	0	19831.2	24908.8	54301	BW	SK	HP	O. sylvatica
-0.017725	-0.017725	4e-06	-9.30069	0	21042.7	21802.2	50272	BW	SK	PD	O. sylvatica
0.017216	0.017216	3e-06	9.91195	0	23564.8	22767.1	54864	BW	SK	PO	O. sylvatica
0.228269	0.228269	3e-06	139.111	0	30039.8	18874.3	53565	BW	SK	RA	O. sylvatica
0.240696	0.240696	3e-06	138.985	0	30075.4	18406.1	53444	BW	SK	SC	O. sylvatica
-0.047401	-0.047401	3e-06	-26.8373	0	20158.8	22164.9	53742	BW	SK	TB	O. sylvatica
-0.229414	-0.229414	3e-06	-127.237	0	18892.5	30141.6	53461	BW	TB	CL	O. sylvatica
-0.153767	-0.153767	3e-06	-83.3324	0	20139.3	27458.2	54667	BW	TB	DB	O. sylvatica
-0.100314	-0.100314	3e-06	-57.699	0	23139.7	28299.8	55013	BW	TB	HP	O. sylvatica
0.075113	0.075113	4e-06	38.5853	0	27588.2	23733.3	51532	BW	TB	PD	O. sylvatica
-0.121243	-0.121243	3e-06	-65.3701	0	22208.2	28336.3	54563	BW	TB	PO	O. sylvatica
-0.151453	-0.151453	4e-06	-78.152	0	20308.9	27558.5	51624	BW	TB	RA	O. sylvatica
-0.161838	-0.161838	4e-06	-81.0523	0	19700.7	27308.6	51610	BW	TB	SC	O. sylvatica
-0.153832	-0.153832	3e-06	-82.3574	0	20158.8	27488.4	53464	BW	TB	SK	O. sylvatica
-0.049015	-0.049015	3e-06	-28.1291	0	22632.7	24965.7	54307	DB	HP	CL	O. sylvatica
0.042626	0.042626	3e-06	23.978	0	24983	22940.2	55034	DB	HP	BW	O. sylvatica
0.050208	0.050208	3e-06	27.2022	0	24795.8	22424.9	51728	DB	HP	PD	O. sylvatica
-0.070973	-0.070973	3e-06	-41.6903	0	22871.5	26366	55569	DB	HP	PO	O. sylvatica
-0.27434	-0.27434	3e-06	-171.592	0	18733.7	32898.4	54111	DB	HP	RA	O. sylvatica
-0.288841	-0.288841	3e-06	-172.272	0	18217.4	33015.6	54050	DB	HP	SC	O. sylvatica
-0.329255	-0.329255	2e-06	-227.723	0	17759	35194	56126	DB	HP	SK	O. sylvatica
0.089443	0.089443	3e-06	52.7431	0	25559.6	21362.7	55019	DB	HP	TB	O. sylvatica
-0.146831	-0.146831	4e-06	-73.0034	0	20603.4	27695.2	53305	DB	PD	CL	O. sylvatica
-0.086715	-0.086715	4e-06	-41.7853	0	21884.3	26040	53692	DB	PD	BW	O. sylvatica
0.009322	0.009322	4e-06	4.69335	3e-06	24795.8	24337.7	53783	DB	PD	HP	O. sylvatica
-0.049724	-0.049724	4e-06	-25.2653	0	24765.7	27357.5	55041	DB	PD	PO	O. sylvatica
-0.297318	-0.297318	3e-06	-161.74	0	18784.3	34680.2	53702	DB	PD	RA	O. sylvatica
-0.32951	-0.32951	4e-06	-174.735	0	17706.4	35109.9	53558	DB	PD	SC	O. sylvatica
-0.352084	-0.352084	3e-06	-212.691	0	17730.1	36999.6	55858	DB	PD	SK	O. sylvatica
0.138608	0.138608	4e-06	70.6867	0	28713.9	21723	53947	DB	PD	TB	O. sylvatica
0.030193	0.030193	2e-06	19.4838	0	22128.3	20831.3	53927	DB	PO	CL	O. sylvatica
0.08207	0.08207	2e-06	51.958	0	22869	19400	54344	DB	PO	BW	O. sylvatica
0.088806	0.088806	2e-06	58.7443	0	22871.5	19140.6	54216	DB	PO	HP	O. sylvatica
0.151965	0.151965	2e-06	96.1673	0	24765.7	18231.6	51208	DB	PO	PD	O. sylvatica
-0.139056	-0.139056	2e-06	-94.7085	0	20699.1	27385.6	54013	DB	PO	RA	O. sylvatica
-0.193121	-0.193121	2e-06	-124.916	0	19050.2	28169.2	53962	DB	PO	SC	O. sylvatica
-0.206086	-0.206086	2e-06	-154.791	0	19527.9	29666.1	56056	DB	PO	SK	O. sylvatica
0.112727	0.112727	2e-06	75.9658	0	22976.1	18320.8	54329	DB	PO	TB	O. sylvatica
0.002787	0.002787	2e-06	2.17986	0.029268	19433.3	19325.3	52947	DB	RA	CL	O. sylvatica
0.007567	0.007567	2e-06	5.60592	0	18958.3	18673.5	53078	DB	RA	BW	O. sylvatica
0.0077	0.0077	2e-06	5.84982	0	18733.7	18447.3	52777	DB	RA	HP	O. sylvatica
0.011665	0.011665	2e-06	8.14539	0	18784.3	18351.1	49230	DB	RA	PD	O. sylvatica
0.013258	0.013258	2e-06	10.5067	0	20699.1	20157.4	54527	DB	RA	PO	O. sylvatica
-0.024998	-0.024998	2e-06	-19.3357	0	21778.9	22895.6	53383	DB	RA	SC	O. sylvatica
-0.063899	-0.063899	1e-06	-57.8823	0	21642.9	24597.6	55759	DB	RA	SK	O. sylvatica
0.009799	0.009799	2e-06	7.39656	0	18287.4	17932.5	52711	DB	RA	TB	O. sylvatica
-0.006549	-0.006549	2e-06	-4.24616	2.2e-05	19545.3	19803	53099	DB	SC	CL	O. sylvatica
-0.027642	-0.027642	3e-06	-16.9768	0	18440.4	19488.9	53200	DB	SC	BW	O. sylvatica
-0.027588	-0.027588	3e-06	-17.3381	0	18217.4	19251.1	52920	DB	SC	HP	O. sylvatica
-0.04766	-0.04766	3e-06	-27.5677	0	17706.4	19478.6	49390	DB	SC	PD	O. sylvatica
-0.06337	-0.06337	2e-06	-41.3387	0	19050.2	21627.9	54569	DB	SC	PO	O. sylvatica
-0.039768	-0.039768	2e-06	-26.9316	0	21778.9	23582.8	53563	DB	SC	RA	O. sylvatica
-0.081067	-0.081067	2e-06	-60.2599	0	21465.3	25252.6	55796	DB	SC	SK	O. sylvatica
-0.036911	-0.036911	3e-06	-23.032	0	17507.3	18849.2	52872	DB	SC	TB	O. sylvatica
0.001014	0.001014	0	1.60024	0.109546	18525	18487.4	53085	DB	SK	CL	O. sylvatica
0.003354	0.003354	0	5.04179	0	18001.5	17881.2	53242	DB	SK	BW	O. sylvatica
0.002059	0.002059	0	3.16803	0.001535	17759	17686	52956	DB	SK	HP	O. sylvatica
0.002954	0.002954	1e-06	4.15397	3.3e-05	17730.1	17625.7	49421	DB	SK	PD	O. sylvatica
0.003769	0.003769	0	6.05009	0	19527.9	19381.2	54599	DB	SK	PO	O. sylvatica
0.002334	0.002334	0	3.89013	0.0001	21642.9	21542.1	53568	DB	SK	RA	O. sylvatica
-0.001017	-0.001017	0	-1.60279	0.108982	21465.3	21509	53452	DB	SK	SC	O. sylvatica
0.003152	0.003152	0	4.81446	1e-06	17307.4	17198.6	52958	DB	SK	TB	O. sylvatica
-0.17672	-0.17672	3e-06	-97.0495	0	20507.7	29311.8	54154	DB	TB	CL	O. sylvatica
-0.104687	-0.104687	4e-06	-55.2921	0	22254	27458.2	54798	DB	TB	BW	O. sylvatica
-0.000222	-0.000222	3e-06	-0.123987	0.901325	25559.6	25571	55053	DB	TB	HP	O. sylvatica
0.089474	0.089474	4e-06	46.1351	0	28713.9	23997.6	52155	DB	TB	PD	O. sylvatica
-0.128614	-0.128614	3e-06	-72.0246	0	22976.1	29758.6	55712	DB	TB	PO	O. sylvatica
-0.333555	-0.333555	3e-06	-200.986	0	18287.4	36593	54200	DB	TB	RA	O. sylvatica
-0.355494	-0.355494	3e-06	-208.23	0	17507.3	36820.5	54148	DB	TB	SC	O. sylvatica
-0.38431	-0.38431	2e-06	-257.275	0	17307.4	38913.7	56180	DB	TB	SK	O. sylvatica
-0.100652	-0.100652	4e-06	-51.5745	0	21279	26042	52027	HP	PD	CL	O. sylvatica
-0.127108	-0.127108	4e-06	-66.5292	0	21253.3	27443	53391	HP	PD	BW	O. sylvatica
-0.040905	-0.040905	4e-06	-20.9371	0	22424.9	24337.7	53106	HP	PD	DB	O. sylvatica
0.017751	0.017751	4e-06	9.2466	0	25693.8	24797.5	53446	HP	PD	PO	O. sylvatica
-0.037547	-0.037547	4e-06	-18.29	0	22649.1	24416.2	50090	HP	PD	RA	O. sylvatica
-0.057565	-0.057565	4e-06	-27.2079	0	21681.9	24330.5	49872	HP	PD	SC	O. sylvatica
-0.040195	-0.040195	4e-06	-20.2937	0	22471.7	24353.8	51928	HP	PD	SK	O. sylvatica
0.055112	0.055112	3e-06	30.7266	0	26903.4	24092.8	53815	HP	PD	TB	O. sylvatica
0.080217	0.080217	3e-06	49.365	0	24446.7	20815.9	53551	HP	PO	CL	O. sylvatica
0.030851	0.030851	3e-06	18.7941	0	23857.7	22429.7	54551	HP	PO	BW	O. sylvatica
0.158777	0.158777	2e-06	103.119	0	26366	19140.6	55301	HP	PO	DB	O. sylvatica
0.088105	0.088105	3e-06	52.3349	0	25693.8	21532.9	51589	HP	PO	PD	O. sylvatica
0.163309	0.163309	3e-06	101.56	0	26638.7	19159.4	52628	HP	PO	RA	O. sylvatica
0.127735	0.127735	3e-06	74.7043	0	25080.8	19399.2	52413	HP	PO	SC	O. sylvatica
0.160156	0.160156	2e-06	102.91	0	26432.9	19134.9	54349	HP	PO	SK	O. sylvatica
0.009947	0.009947	2e-06	6.36695	0	23344	22884.2	54808	HP	PO	TB	O. sylvatica
0.051415	0.051415	3e-06	27.548	0	24939.8	22500.7	52988	HP	RA	CL	O. sylvatica
-0.036788	-0.036788	4e-06	-19.3693	0	23048.3	24808.9	53867	HP	RA	BW	O. sylvatica
0.281446	0.281446	3e-06	170.057	0	32898.4	18447.3	55072	HP	RA	DB	O. sylvatica
-0.041034	-0.041034	4e-06	-20.7286	0	22649.1	24587.4	50341	HP	RA	PD	O. sylvatica
0.081928	0.081928	3e-06	44.9864	0	26638.7	22604.3	54277	HP	RA	PO	O. sylvatica
0.270613	0.270613	3e-06	146.418	0	32112	18433.7	52361	HP	RA	SC	O. sylvatica
0.281644	0.281644	3e-06	168.657	0	32940.3	18462.9	54272	HP	RA	SK	O. sylvatica
-0.08193	-0.08193	3e-06	-45.1849	0	21531.2	25374.1	53891	HP	RA	TB	O. sylvatica
0.042786	0.042786	4e-06	21.3727	0	25274.7	23200.6	53063	HP	SC	CL	O. sylvatica
-0.063752	-0.063752	4e-06	-31.4425	0	22716.5	25810.1	53969	HP	SC	BW	O. sylvatica
0.263352	0.263352	3e-06	145.357	0	33015.6	19251.1	55056	HP	SC	DB	O. sylvatica
-0.08721	-0.08721	4e-06	-41.1887	0	21681.9	25824.9	50365	HP	SC	PD	O. sylvatica
0.018599	0.018599	4e-06	9.31164	0	25080.8	24164.9	54160	HP	SC	PO	O. sylvatica
0.238296	0.238296	4e-06	122.802	0	32112	19752.9	52454	HP	SC	RA	O. sylvatica
0.26107	0.26107	3e-06	142.434	0	32958.3	19312.1	54212	HP	SC	SK	O. sylvatica
-0.116977	-0.116977	4e-06	-60.5647	0	20903.8	26442.2	53950	HP	SC	TB	O. sylvatica
0.049828	0.049828	3e-06	28.3104	0	24957.5	22588.4	53796	HP	SK	CL	O. sylvatica
-0.040158	-0.040158	3e-06	-22.3577	0	22985.5	24908.8	54490	HP	SK	BW	O. sylvatica
0.331089	0.331089	2e-06	228.393	0	35194	17686	56367	HP	SK	DB	O. sylvatica
-0.048016	-0.048016	3e-06	-25.6834	0	22471.7	24738.6	51112	HP	SK	PD	O. sylvatica
0.073958	0.073958	3e-06	42.956	0	26432.9	22792.3	55033	HP	SK	PO	O. sylvatica
0.276339	0.276339	3e-06	170.905	0	32940.3	18676.5	53626	HP	SK	RA	O. sylvatica
0.288359	0.288359	3e-06	169.625	0	32958.3	18204.9	53489	HP	SK	SC	O. sylvatica
-0.087161	-0.087161	3e-06	-50.8625	0	21406.5	25494.4	54492	HP	SK	TB	O. sylvatica
-0.135403	-0.135403	3e-06	-80.7183	0	20648.5	27115.9	53056	HP	TB	CL	O. sylvatica
-0.146753	-0.146753	3e-06	-88.7412	0	21056.6	28299.8	54362	HP	TB	BW	O. sylvatica
-0.089664	-0.089664	3e-06	-53.5673	0	21362.7	25571	54316	HP	TB	DB	O. sylvatica
0.04564	0.04564	3e-06	26.5944	0	26903.4	24554.8	51422	HP	TB	PD	O. sylvatica
-0.065711	-0.065711	3e-06	-39.4756	0	23344	26627.7	54399	HP	TB	PO	O. sylvatica
-0.087696	-0.087696	3e-06	-49.9688	0	21531.2	25670.6	51294	HP	TB	RA	O. sylvatica
-0.097429	-0.097429	3e-06	-53.9272	0	20903.8	25416.8	51278	HP	TB	SC	O. sylvatica
-0.088789	-0.088789	3e-06	-52.3909	0	21406.5	25578.2	53137	HP	TB	SK	O. sylvatica
0.188044	0.188044	4e-06	100.194	0	26492.6	18106.1	52117	PD	PO	CL	O. sylvatica
0.16909	0.16909	4e-06	89.3523	0	26333.7	18716.2	52803	PD	PO	BW	O. sylvatica
0.200177	0.200177	3e-06	112.648	0	27357.5	18231.6	54457	PD	PO	DB	O. sylvatica
0.070464	0.070464	3e-06	38.8427	0	24797.5	21532.9	53246	PD	PO	HP	O. sylvatica
0.201065	0.201065	3e-06	107.944	0	27583.5	18348.2	51747	PD	PO	RA	O. sylvatica
0.18744	0.18744	4e-06	95.5737	0	26366.4	18042.4	51281	PD	PO	SC	O. sylvatica
0.200737	0.200737	3e-06	111.649	0	27415	18248.6	53484	PD	PO	SK	O. sylvatica
-0.048854	-0.048854	3e-06	-26.8436	0	22835.1	25180.9	53558	PD	PO	TB	O. sylvatica
0.1498	0.1498	5e-06	69.5946	0	27633	20432.7	50523	PD	RA	CL	O. sylvatica
0.092923	0.092923	5e-06	41.8244	0	26120.9	21679.1	50734	PD	RA	BW	O. sylvatica
0.307915	0.307915	3e-06	165.118	0	34680.2	18351.1	53766	PD	RA	DB	O. sylvatica
-0.003493	-0.003493	4e-06	-1.65536	0.097852	24416.2	24587.4	51331	PD	RA	HP	O. sylvatica
0.060222	0.060222	4e-06	28.936	0	27583.5	24450	52797	PD	RA	PO	O. sylvatica
0.313356	0.313356	4e-06	151.882	0	34147.7	17853	50755	PD	RA	SC	O. sylvatica
0.307544	0.307544	4e-06	163.505	0	34705.7	18379.6	53087	PD	RA	SK	O. sylvatica
-0.131861	-0.131861	4e-06	-63.584	0	21845.7	28482	51559	PD	RA	TB	O. sylvatica
0.137538	0.137538	5e-06	60.8306	0	28234.6	21407	50804	PD	SC	CL	O. sylvatica
0.063409	0.063409	5e-06	27.052	0	26041	22935.4	50984	PD	SC	BW	O. sylvatica
0.286348	0.286348	4e-06	142.929	0	35109.9	19478.6	53817	PD	SC	DB	O. sylvatica
-0.029795	-0.029795	5e-06	-13.4397	0	24330.5	25824.9	51536	PD	SC	HP	O. sylvatica
0.000302	0.000302	5e-06	0.135904	0.891897	26366.4	26350.4	52714	PD	SC	PO	O. sylvatica
0.259902	0.259902	5e-06	120.846	0	34147.7	20059.2	51144	PD	SC	RA	O. sylvatica
0.283604	0.283604	4e-06	139.961	0	35038.9	19555.6	53065	PD	SC	SK	O. sylvatica
-0.162173	-0.162173	5e-06	-75.1653	0	21520.2	29851.2	51740	PD	SC	TB	O. sylvatica
0.1478	0.1478	4e-06	72.5545	0	27682.1	20552.9	52338	PD	SK	CL	O. sylvatica
0.089316	0.089316	4e-06	42.4352	0	26078.7	21802.2	52495	PD	SK	BW	O. sylvatica
0.354669	0.354669	3e-06	213.757	0	36999.6	17625.7	55849	PD	SK	DB	O. sylvatica
-0.007837	-0.007837	4e-06	-3.89358	9.9e-05	24353.8	24738.6	52758	PD	SK	HP	O. sylvatica
0.052551	0.052551	4e-06	26.4246	0	27415	24677.5	54187	PD	SK	PO	O. sylvatica
0.299496	0.299496	3e-06	161.256	0	34705.7	18708.4	53003	PD	SK	RA	O. sylvatica
0.32931	0.32931	4e-06	172.208	0	35038.9	17678.5	52728	PD	SK	SC	O. sylvatica
-0.136538	-0.136538	4e-06	-68.8317	0	21760.6	28642.5	52981	PD	SK	TB	O. sylvatica
-0.03681	-0.03681	4e-06	-18.7811	0	21944.3	23621.6	51246	PD	TB	CL	O. sylvatica
-0.022081	-0.022081	4e-06	-11.4614	0	22707.8	23733.3	52556	PD	TB	BW	O. sylvatica
-0.049751	-0.049751	4e-06	-26.06	0	21723	23997.6	52976	PD	TB	DB	O. sylvatica
-0.009496	-0.009496	3e-06	-5.36679	0	24092.8	24554.8	53535	PD	TB	HP	O. sylvatica
-0.083474	-0.083474	3e-06	-45.0675	0	22835.1	26994.6	53405	PD	TB	PO	O. sylvatica
-0.051124	-0.051124	4e-06	-25.4829	0	21845.7	24199.7	49787	PD	TB	RA	O. sylvatica
-0.041048	-0.041048	4e-06	-19.7914	0	21520.2	23362.5	49520	PD	TB	SC	O. sylvatica
-0.049578	-0.049578	4e-06	-25.6113	0	21760.6	24030.8	51752	PD	TB	SK	O. sylvatica
-0.027903	-0.027903	3e-06	-16.5168	0	20716.6	21905.9	52594	PO	RA	CL	O. sylvatica
-0.075774	-0.075774	3e-06	-43.7147	0	19421.4	22606	52908	PO	RA	BW	O. sylvatica
0.152034	0.152034	2e-06	99.3253	0	27385.6	20157.4	55346	PO	RA	DB	O. sylvatica
-0.082485	-0.082485	3e-06	-49.7647	0	19159.4	22604.3	53000	PO	RA	HP	O. sylvatica
-0.14257	-0.14257	3e-06	-81.7627	0	18348.2	24450	49930	PO	RA	PD	O. sylvatica
0.172498	0.172498	3e-06	100.064	0	27191.1	19190.4	52475	PO	RA	SC	O. sylvatica
0.150828	0.150828	2e-06	97.6029	0	27399.3	20217.4	54575	PO	RA	SK	O. sylvatica
-0.104599	-0.104599	3e-06	-64.3965	0	18405.9	22706.2	52986	PO	RA	TB	O. sylvatica
-0.034686	-0.034686	4e-06	-18.1627	0	21645.3	23200.9	52849	PO	SC	CL	O. sylvatica
-0.102913	-0.102913	4e-06	-52.7782	0	19693.6	24212.1	53177	PO	SC	BW	O. sylvatica
0.131359	0.131359	3e-06	75.2094	0	28169.2	21627.9	55511	PO	SC	DB	O. sylvatica
-0.109396	-0.109396	3e-06	-58.4812	0	19399.2	24164.9	53217	PO	SC	HP	O. sylvatica
-0.187149	-0.187149	4e-06	-96.2031	0	18042.4	26350.4	50166	PO	SC	PD	O. sylvatica
0.098629	0.098629	3e-06	52.7953	0	27191.1	22308.9	52915	PO	SC	RA	O. sylvatica
0.127469	0.127469	3e-06	72.2409	0	28083.2	21733.2	54698	PO	SC	SK	O. sylvatica
-0.140423	-0.140423	3e-06	-76.4905	0	18360.9	24359.9	53224	PO	SC	TB	O. sylvatica
-0.029395	-0.029395	2e-06	-18.7457	0	20798.2	22057.9	53357	PO	SK	CL	O. sylvatica
-0.079373	-0.079373	3e-06	-49.6496	0	19418.7	22767.1	53602	PO	SK	BW	O. sylvatica
0.209693	0.209693	2e-06	157.099	0	29666.1	19381.2	56351	PO	SK	DB	O. sylvatica
-0.087231	-0.087231	2e-06	-56.9146	0	19134.9	22792.3	53575	PO	SK	HP	O. sylvatica
-0.149766	-0.149766	3e-06	-93.2467	0	18248.6	24677.5	50534	PO	SK	PD	O. sylvatica
0.141358	0.141358	2e-06	95.155	0	27399.3	20612.4	53572	PO	SK	RA	O. sylvatica
0.1927	0.1927	2e-06	122.954	0	28083.2	19008.6	53362	PO	SK	SC	O. sylvatica
-0.110274	-0.110274	2e-06	-73.3603	0	18339.4	22885.4	53638	PO	SK	TB	O. sylvatica
-0.213373	-0.213373	3e-06	-124.246	0	18615.2	28714	53296	PO	TB	CL	O. sylvatica
-0.180624	-0.180624	3e-06	-104.146	0	19666	28336.3	54186	PO	TB	BW	O. sylvatica
-0.237892	-0.237892	3e-06	-147.241	0	18320.8	29758.6	55368	PO	TB	DB	O. sylvatica
-0.075608	-0.075608	3e-06	-45.8089	0	22884.2	26627.7	54729	PO	TB	HP	O. sylvatica
-0.034762	-0.034762	3e-06	-19.0424	0	25180.9	26994.6	51977	PO	TB	PD	O. sylvatica
-0.239975	-0.239975	3e-06	-142.463	0	18405.9	30029.2	52653	PO	TB	RA	O. sylvatica
-0.217395	-0.217395	3e-06	-121.894	0	18360.9	28561.7	52404	PO	TB	SC	O. sylvatica
-0.238286	-0.238286	3e-06	-145.967	0	18339.4	29813.6	54370	PO	TB	SK	O. sylvatica
-0.009138	-0.009138	3e-06	-5.11315	0	19836.7	20202.6	50717	RA	SC	CL	O. sylvatica
-0.03446	-0.03446	4e-06	-18.2194	0	18665.6	19997.9	50343	RA	SC	BW	O. sylvatica
-0.014785	-0.014785	3e-06	-9.30382	0	22895.6	23582.8	54445	RA	SC	DB	O. sylvatica
-0.034544	-0.034544	3e-06	-18.7018	0	18433.7	19752.9	50064	RA	SC	HP	O. sylvatica
-0.058194	-0.058194	4e-06	-28.9102	0	17853	20059.2	46071	RA	SC	PD	O. sylvatica
-0.075148	-0.075148	3e-06	-42.509	0	19190.4	22308.9	52251	RA	SC	PO	O. sylvatica
-0.017892	-0.017892	3e-06	-11.1607	0	22832	23664	53704	RA	SC	SK	O. sylvatica
-0.045739	-0.045739	3e-06	-24.5407	0	17694	19390.3	49686	RA	SC	TB	O. sylvatica
-0.001822	-0.001822	2e-06	-1.39868	0.16191	19314.7	19385.2	51890	RA	SK	CL	O. sylvatica
-0.004367	-0.004367	2e-06	-3.16947	0.001527	18710.2	18874.3	51644	RA	SK	BW	O. sylvatica
0.066223	0.066223	1e-06	59.4224	0	24597.6	21542.1	55784	RA	SK	DB	O. sylvatica
-0.005752	-0.005752	2e-06	-4.27381	1.9e-05	18462.9	18676.5	51383	RA	SK	HP	O. sylvatica
-0.008865	-0.008865	2e-06	-6.036	0	18379.6	18708.4	47676	RA	SK	PD	O. sylvatica
-0.009676	-0.009676	2e-06	-7.51523	0	20217.4	20612.4	53523	RA	SK	PO	O. sylvatica
0.024049	0.024049	2e-06	18.2328	0	22832	21759.6	52472	RA	SK	SC	O. sylvatica
-0.006812	-0.006812	2e-06	-5.0137	1e-06	17971.5	18218	51170	RA	SK	TB	O. sylvatica
-0.179492	-0.179492	4e-06	-92.452	0	20367.6	29278.8	52685	RA	TB	CL	O. sylvatica
-0.110615	-0.110615	4e-06	-54.9982	0	22069	27558.5	53420	RA	TB	BW	O. sylvatica
-0.342236	-0.342236	3e-06	-201.878	0	17932.5	36593	55182	RA	TB	DB	O. sylvatica
-0.005808	-0.005808	4e-06	-3.06368	0.002186	25374.1	25670.6	54079	RA	TB	HP	O. sylvatica
0.081285	0.081285	4e-06	39.669	0	28482	24199.7	51059	RA	TB	PD	O. sylvatica
-0.138862	-0.138862	4e-06	-73.5541	0	22706.2	30029.2	54504	RA	TB	PO	O. sylvatica
-0.339564	-0.339564	3e-06	-181.651	0	17694	35888.8	52440	RA	TB	SC	O. sylvatica
-0.341631	-0.341631	3e-06	-199.903	0	17971.5	36622.5	54378	RA	TB	SK	O. sylvatica
0.00752	0.00752	2e-06	4.78383	2e-06	19835.6	19539.4	52128	SC	SK	CL	O. sylvatica
0.030782	0.030782	3e-06	18.4689	0	19575.2	18406.1	51915	SC	SK	BW	O. sylvatica
0.080056	0.080056	2e-06	58.9723	0	25252.6	21509	55889	SC	SK	DB	O. sylvatica
0.029511	0.029511	3e-06	18.1118	0	19312.1	18204.9	51650	SC	SK	HP	O. sylvatica
0.050414	0.050414	3e-06	28.3639	0	19555.6	17678.5	47931	SC	SK	PD	O. sylvatica
0.066874	0.066874	2e-06	42.721	0	21733.2	19008.6	53585	SC	SK	PO	O. sylvatica
0.041924	0.041924	2e-06	27.8929	0	23664	21759.6	52892	SC	SK	RA	O. sylvatica
0.039863	0.039863	3e-06	24.2665	0	18931.4	17480	51426	SC	SK	TB	O. sylvatica
-0.167968	-0.167968	4e-06	-81.1729	0	21155.2	29696.7	52788	SC	TB	CL	O. sylvatica
-0.08228	-0.08228	5e-06	-38.3131	0	23156.3	27308.6	53539	SC	TB	BW	O. sylvatica
-0.322819	-0.322819	3e-06	-174.779	0	18849.2	36820.5	55201	SC	TB	DB	O. sylvatica
0.019773	0.019773	4e-06	9.81199	0	26442.2	25416.8	54149	SC	TB	HP	O. sylvatica
0.121937	0.121937	5e-06	56.6007	0	29851.2	23362.5	51040	SC	TB	PD	O. sylvatica
-0.079396	-0.079396	4e-06	-38.5623	0	24359.9	28561.7	54416	SC	TB	PO	O. sylvatica
-0.29846	-0.29846	4e-06	-150.778	0	19390.3	35888.8	52559	SC	TB	RA	O. sylvatica
-0.319987	-0.319987	3e-06	-171.435	0	18931.4	36748.1	54331	SC	TB	SK	O. sylvatica
-0.177709	-0.177709	3e-06	-96.5473	0	20452	29291.9	53582	SK	TB	CL	O. sylvatica
-0.107213	-0.107213	4e-06	-56.0603	0	22164.9	27488.4	54144	SK	TB	BW	O. sylvatica
-0.386993	-0.386993	2e-06	-258.176	0	17198.6	38913.7	56444	SK	TB	DB	O. sylvatica
-0.001641	-0.001641	3e-06	-0.906117	0.364874	25494.4	25578.2	54559	SK	TB	HP	O. sylvatica
0.087553	0.087553	4e-06	44.6617	0	28642.5	24030.8	51644	SK	TB	PD	O. sylvatica
-0.131467	-0.131467	3e-06	-72.9063	0	22885.4	29813.6	55211	SK	TB	PO	O. sylvatica
-0.3356	-0.3356	3e-06	-199.989	0	18218	36622.5	53702	SK	TB	RA	O. sylvatica
-0.355317	-0.355317	3e-06	-205.498	0	17480	36748.1	53589	SK	TB	SC	O. sylvatica

### Sheet: 4pop-test
D	JK-D	V(JK-D)	Z	pvalue	nABBA	nBABA	nBlocks	H1	H2	H3	H4		26903.4	(TB PD)(HP out)
0.04564	0.04564	3e-06	26.5944	0	26903.4	24554.8	51422	HP	TB	PD	O. sylvatica		24554.8	(PD HP)(TB out)
-0.009496	-0.009496	3e-06	-5.36679	0	24092.8	24554.8	53535	PD	TB	HP	O. sylvatica		24092.8	(TB HP)(PD out)
D	JK-D	V(JK-D)	Z	pvalue	nABBA	nBABA	nBlocks	H1	H2	H3	H4		24629.5	(BW CL)(HP out)
0.058038	0.058038	2e-06	38.5003	0	22297.3	19851.1	53972	CL	BW	HP	O. sylvatica		22297.3	(BW HP)(CL out)
-0.107425	-0.107425	3e-06	-66.3672	0	19851.1	24629.5	53350	BW	HP	CL	O. sylvatica		19851.1	(HP CL)(BW out)
D	JK-D	V(JK-D)	Z	pvalue	nABBA	nBABA	nBlocks	H1	H2	H3	H4		23339.7	(PO RA)(CL out)
0.05954	0.05954	2e-06	38.7639	0	23339.7	20716.6	52584	CL	PO	RA	O. sylvatica		21905.9	(PO CL)(RA out)
-0.027903	-0.027903	3e-06	-16.5168	0	20716.6	21905.9	52594	PO	RA	CL	O. sylvatica		20716.6	(RA CL)(PO out)
D	JK-D	V(JK-D)	Z	pvalue	nABBA	nBABA	nBlocks	H1	H2	H3	H4		26994.6	(PO PD)(TB out)
-0.048854	-0.048854	3e-06	-26.8436	0	22835.1	25180.9	53558	PD	PO	TB	O. sylvatica		25180.9	(PD TB)(PO out)
-0.034762	-0.034762	3e-06	-19.0424	0	25180.9	26994.6	51977	PO	TB	PD	O. sylvatica		22835.1	(PO TB)(PD out)
D	JK-D	V(JK-D)	Z	pvalue	nABBA	nBABA	nBlocks	H1	H2	H3	H4		23857.7	(PO BW)(HP out)
-0.032625	-0.032625	2e-06	-20.8764	0	21012.4	22429.7	54613	BW	PO	HP	O. sylvatica		22429.7	(BW HP)(PO out)
0.030851	0.030851	3e-06	18.7941	0	23857.7	22429.7	54551	HP	PO	BW	O. sylvatica		21012.4	(PO HP)(BW out)
D	JK-D	V(JK-D)	Z	pvalue	nABBA	nBABA	nBlocks	H1	H2	H3	H4		23582.8	(DB RA)(SC out)
-0.024998	-0.024998	2e-06	-19.3357	0	21778.9	22895.6	53383	DB	RA	SC	O. sylvatica		22895.6	(DB SC)(RA out)
-0.014785	-0.014785	3e-06	-9.30382	0	22895.6	23582.8	54445	RA	SC	DB	O. sylvatica		21778.9	(RA SC) (DB out)
D	JK-D	V(JK-D)	Z	pvalue	nABBA	nBABA	nBlocks	H1	H2	H3	H4		23869.1	(CL,BW)(RA, out)
-0.042445	-0.042445	3e-06	-26.4231	0	19776.7	21530	51473	CL	BW	RA	O. sylvatica		21530	(CL,RA)(BW, out)
-0.093763	-0.093763	3e-06	-53.0159	0	19776.7	23869.1	52620	CL	RA	BW	O. sylvatica		19776.7	(BW, RA) (CL, out)
D	JK-D	V(JK-D)	Z	pvalue	nABBA	nBABA	nBlocks	H1	H2	H3	H4		24597.6	(DB,SK)(RA, out)
-0.063899	-0.063899	1e-06	-57.8823	0	21642.9	24597.6	55759	DB	RA	SK	O. sylvatica		21642.9	(SK,RA)(DB, out)
0.066223	0.066223	1e-06	59.4224	0	24597.6	21542.1	55784	RA	SK	DB	O. sylvatica		21542.1	(DB,RA)(SK, out)
0.002334	0.002334	0	3.89013	0.0001	21642.9	21542.1	53568	DB	SK	RA	O. sylvatica
D	JK-D	V(JK-D)	Z	pvalue	nABBA	nBABA	nBlocks	H1	H2	H3	H4		23664	(RA, SK)(SC, out)
0.024049	0.024049	2e-06	18.2328	0	22832	21759.6	52472	RA	SK	SC	O. sylvatica		22832	(SC, SK) (RA, out)
-0.017892	-0.017892	3e-06	-11.1607	0	22832	23664	53704	RA	SC	SK	O. sylvatica		21759.6	(RA,SC)(SK, out)
D	JK-D	V(JK-D)	Z	pvalue	nABBA	nBABA	nBlocks	H1	H2	H3	H4		23869.1	(CL,BW)(RA, out)
-0.093763	-0.093763	3e-06	-53.0159	0	19776.7	23869.1	52620	CL	RA	BW	O. sylvatica		21530	(CL,RA)(BW, out)
-0.042445	-0.042445	3e-06	-26.4231	0	19776.7	21530	51473	CL	BW	RA	O. sylvatica		19776.7	(RA,BW)(CL, out)

### Sheet: 4 pop-test aggregated
D	JK-D	V(JK-D)	Z	pvalue	nABBA	nBABA	nBlocks	H1	H2	H3	H4
0.04564	0.04564	3e-06	26.5944	0	26903.4	24554.8	51422	HP	TB	PD	O. sylvatica
-0.009496	-0.009496	3e-06	-5.36679	0	24092.8	24554.8	53535	PD	TB	HP	O. sylvatica
0.058038	0.058038	2e-06	38.5003	0	22297.3	19851.1	53972	CL	BW	HP	O. sylvatica
-0.107425	-0.107425	3e-06	-66.3672	0	19851.1	24629.5	53350	BW	HP	CL	O. sylvatica
0.05954	0.05954	2e-06	38.7639	0	23339.7	20716.6	52584	CL	PO	RA	O. sylvatica
-0.027903	-0.027903	3e-06	-16.5168	0	20716.6	21905.9	52594	PO	RA	CL	O. sylvatica
-0.048854	-0.048854	3e-06	-26.8436	0	22835.1	25180.9	53558	PD	PO	TB	O. sylvatica
-0.034762	-0.034762	3e-06	-19.0424	0	25180.9	26994.6	51977	PO	TB	PD	O. sylvatica
-0.032625	-0.032625	2e-06	-20.8764	0	21012.4	22429.7	54613	BW	PO	HP	O. sylvatica
0.030851	0.030851	3e-06	18.7941	0	23857.7	22429.7	54551	HP	PO	BW	O. sylvatica
-0.024998	-0.024998	2e-06	-19.3357	0	21778.9	22895.6	53383	DB	RA	SC	O. sylvatica
-0.014785	-0.014785	3e-06	-9.30382	0	22895.6	23582.8	54445	RA	SC	DB	O. sylvatica
